# Caught in transition: facultative intracellularity and genome evolution of *Symbiopectobacterium* in *Rhodnius* species

**DOI:** 10.64898/2026.08.16.744597

**Authors:** Tanisha Moons, Sandra Yadira Mendiola, Hassan Tarabai, Vaclav Hypsa, Kevin J. Vogel, Eva Novakova

## Abstract

Blood-feeding insects typically depend on obligate intracellular bacterial symbionts that provide essential B vitamins absent from vertebrate blood. In contrast, kissing bugs (Triatominae) have long been considered atypical because they rely primarily on extracellular gut-associated bacteria. Recent reports of the genus *Symbiopectobacterium* in *Rhodnius* species raise questions about the diversity and evolution of symbiosis in these insects. Here, we investigate the distribution, genome evolution, and tissue localization of *Symbiopectobacterium* in the genus *Rhodnius*. Using comparative metagenomics, phylogenomics, fluorescence *in situ* hybridization, transmission electron microscopy, and hemolymph screening, we characterize a *Symbiopectobacterium* genome from *Rhodnius prolixus* and assess its occurrence across publicly available datasets representing multiple *Rhodnius* species. The *R. prolixus* strain possesses a large, highly dynamic genome enriched in mobile genetic elements, pseudogenes, and remnants of secretion systems, while retaining biosynthetic pathways for several B vitamins. Comparative analysis revealed variation in genome reduction among *Rhodnius*-associated strains, suggesting ongoing and potentially independent transitions toward host-restricted symbiosis. Localization analyses detected *Symbiopectobacterium* intracellularly within posterior midgut epithelial cells and occasionally in the hemolymph, consistent with a facultative intracellular lifestyle. However, no bacteriomes or stable intracellular structures were observed. Together, these findings indicate that *Symbiopectobacterium* represents an intermediate stage in the transition from environmentally associated bacteria to obligate intracellular mutualists in Triatominae.
