## Supplementary Table 2 for "Caught in transition: facultative intracellularity and genome evolution of *Symbiopectobacterium* in *Rhodnius* species"

### Sheet: Blad1
	Supplementary Table 2. Vitamin metabolic capacity of Symbiopectobacterium species
	Pathways	Reactions	Genes	K_numbers	Symbiopectobacterium RP GCF_050472005	Symbiopectobacterium Rhodnius pictipes	Symbiopectobacterium Rhodnius colombiensis	Candidatus Symbiopectobacterium sp. Rhodnius prolixus FE21	Candidatus Symbiopectobacterium sp. Chty_BC	Candidatus Symbiopectobacterium sp. Dall1.0	Candidatus Symbiopectobacterium endolongispinus	Symbiopectobacterium Cimex lectularius	Symbiopectobacterium Leptocimex duplicatus	Symbiopectobacterium Cacodmusx vicinus	Symbiopectobacterium Cacodmus villosus	Symbiopectobacterium Cimex hemipterus	Candidatus Symbiopectobacterium sp. 'North America'	Symbiopectobacterium purcellii	Candidatus Symbiopectobacterium sp. NZEC135	Candidatus Symbiopectobacterium sp. NZEC127	Candidatus Symbiopectobacterium sp. NZEC151
	Thiamine		thiF	K03148																				Gene	alternate enzyme(s)
	Thiamine		K03154	K03154																				KO	alternate step
	Thiamine		thiI	K03151																				KO	alternate route
	Thiamine		thiH	K03150
	Thiamine		thiO	K03153																					absent
	Thiamine		thiG	K03149																					present
	Thiamine		tenI	K10810
	Thiamine		thiC	K03147
	Thiamine		thiD	K00941
	Thiamine		thiE	K00788
	Thiamine		thiL	K00946
	Thiamine Salvage		thiM	K00878
	Thiamine Salvage		thiD	K00941
	Thiamine Salvage		thiE	K00788
	Riboflavin		ribA	K01497
	Riboflavin		ribBA	K14652
	Riboflavin		ribD1	K01498
	Riboflavin		ribD	K11752
	Riboflavin		ribD2	K00082
	Riboflavin		ribD	K11752
	Riboflavin		PYRP2	K22912
	Riboflavin		FHY1	K20860
	Riboflavin		ybjI	K20861
	Riboflavin		yigB	K20862
	Riboflavin			K21063
	Riboflavin		ycsE	K21064
	Riboflavin		ribB, RIB3	K02858
	Riboflavin		ribBA	K14652
	Riboflavin		ribH, RIB4	K00794
	Riboflavin		ribE, RIB5	K00793
	Riboflavin		FHY	K20884
	Riboflavin		ribF	K11753
	Riboflavin		RIBF	K22949
	Riboflavin		ribF	K11753
	Pyridoxal		epd	K03472
	Pyridoxal		pdxB	K03473
	Pyridoxal		serC	K00831
	Pyridoxal		pdxA	K00097
	Pyridoxal			spontaneous
	Pyridoxal		pdxJ	K03474
	Pyridoxal		pdxH	K00275
	Nicotinate		nadB	K00278
	Nicotinate		nadX, ASPDH	K06989
	Nicotinate		nadA	K03517
	Nicotinate		nadC, QPRT	K00767
	Nicotinate		nadD	K00969
	Nicotinate		NMNAT	K06210
	Nicotinate		nadE	K01916
	Nicotinate		E6.3.5.1, NADSYN1, nadE	K01950
	Pantothenate		ilvE	K00826
	Pantothenate		ilvD	K01687
	Pantothenate		panB	K00606
	Pantothenate		panE	K00077
	Pantothenate		ilvC	K00053
	Pantothenate		panD	K01579
	Pantothenate		panC	K01918
	Pantothenate		panC-cmk	K13799
	Coenzyme A		coaA	K00867
	Coenzyme A		coaX	K03525
	Coenzyme A		birA-coaX	K01947
	Coenzyme A		PANK1_2_3, CAB1, coaW	K09680
	Coenzyme A		PPCS, COAB	K01922
	Coenzyme A		coaB	K21977
	Coenzyme A		coaBC, dfp	K13038
	Coenzyme A		PPCDC, coaC	K01598
	Coenzyme A		coaBC, dfp	K13038
	Coenzyme A		COASY	K02318
	Coenzyme A		E2.7.7.3A, coaD, kdtB	K00954
	Coenzyme A		E2.7.7.3B	K02201
	Coenzyme A		COASY	K02318
	Coenzyme A		coaE	K00859
	Biotin	Pimeloyl-ACP biosynthesis, bioC-bioH	bioC	K02169
	Biotin		fabB	K00647
	Biotin		fabF	K09458
	Biotin		fabG	K00059
	Biotin		fabZ	K02372
	Biotin		fabI	K00208
	Biotin		fabV	K00209
	Biotin		bioH	K02170
	Biotin		bioG	K09789
	Biotin		bioK	K19560
	Biotin		bioJ	K19561
	Biotin		bioF	K00652
	Biotin		bioA	K00833
	Biotin		bioA	K19563
	Biotin		BIO3-BIO1	K19562
	Biotin		bioD	K01935
	Biotin		BIO3-BIO1	K19562
	Biotin		bioB	K01012
	Biotin		bioI	K16593
	Biotin		bioF	K00652
	Biotin		bioA	K19563
	Biotin		bioD	K01935
	Biotin		bioB	K01012
	Biotin		bioW	K01906
	Biotin		bioF	K00652
	Biotin		bioA	K00833
	Biotin		bioA	K19563
	Biotin		bioD	K01935
	Biotin		bioB	K01012
	Biotin		bioF	K00652
	Biotin		bioU	K25570
	Biotin		bioD	K01935
	Biotin		bioB	K01012
	Lipoic acid		lipB	K03801
	Lipoic acid		lipA	K03644
	Folate		GCH1	K01495
	Folate		folE2	K09007
	Folate		E3.5.4.16	K22391
	Folate		nudB	K08310
	Folate		folQ	K19965
	Folate		3.6.1.-	3.6.1.-
	Folate		E3.1.3.1	K01077
	Folate		phoD	K01113
	Folate		FOL1	K13939
	Folate		sulD	K13940
	Folate		folB	K01633
	Folate		mptD	K09739
	Folate		folP	K00796
	Folate		FOL1	K13939
	Folate		folKP	K13941
	Folate		sul2	K18824
	Folate		sul3	K18825
	Folate		sul1	K18974
	Folate		folCP	K24102
	Folate		FOL1	K13939
	Folate		sulD	K13940
	Folate		folK	K00950
	Folate		mptE	K07142
	Folate		folKP	K13941
	Folate		folP	K00796
	Folate		FOL1	K13939
	Folate		folB	K01633
	Folate		folKP	K13941
	Folate		sul2	K18824
	Folate		sul3	K18825
	Folate		sul1	K18974
	Folate		folCP	K24102
	Folate		FPGS	K01930
	Folate		folC	K11754
	Folate		DHFS	K20457
	Folate		folC2	K22099
	Folate		folCP	K24102
	Folate		DHFR	K00287
	Folate		folM	K13938
	Folate		DHFR-TS	K13998
	Folate		dfrA1	K18589
	Folate		dfrA12	K18590
	Folate		dfrD	K18591
	Folate		dfrA10	K19643
	Folate		dfrA19	K19644
	Folate		dfrB	K19645
	Folate		ribBA	K14652
	Folate		ribA	K01497
	Folate		trpF	K22100
	Folate		queD	K01737
	Folate		SPR	K00072
	Folate	Molybdenum cofactor biosynthesis	moaA	K03639
	Folate		moaC	K03637
	Folate		MOCS1	K20967
	Folate		MOCS2B	K03635
	Folate		moaX	K21142
	Folate		mogA	K03831
	Folate		moaB	K03638
	Folate		moeA	K03750
	Folate		GPHN	K15376
	Folate		GPHN	K15376
