## Supplementary Table 3 for "Caught in transition: facultative intracellularity and genome evolution of *Symbiopectobacterium* in *Rhodnius* species"

### Sheet: Symbiopectobacterium_matrix_gen
Supplementary Table 3: Accession numbers used in genome based phylogenies
Assembly accession number (NCBI)	Taxon (in phylogeny)	Host
CP034035	Brenneria rubrifaciens
CP014137	Brenneria goodwinii	Quercus
CP026982	Pectobacterium parmentieri	Solanum tuberosum
CP017482	Pectobacterium polaris	Solanum tuberosum
CP015750	Pectobacterium wasabiae	Eutrema japonicum
CP009769	Pectobacterium carotovorum subsp.brasiliense strain BC1
CP006569	Sodalis praecaptivus
CP006568	Sodalis pierantonius	Sitophilus oryzae
CP025003	Dickeya fangzhongdai	Pyrus pyrifolia
CP024710	Dickeya solani
CP017638	Dickeya dianthicola	Solanum tuberosum
SGIN01000000	Candidatus Symbiopectobacterium sp. Chty_BC	Chilacis typhae
RYVQ01000000	candidatus Symbiopectobacterium sp. Dall1.0	Diachasma alloeum
RYVO01000000	Candidatus Symbiopectobacterium sp. PLON1	Pseudococcus longispinus
PEHF01000000	Candidatus Symbiopectobacterium sp. 'North America'	Howardula aoronymphium
CP081864	Symbiopectobacterium purcellii	Empoasca decipiens
GCA_025962675.1	"Candidatus Symbiopectobacterium"	Solanum tuberosum
GCA_025962695.1	"Candidatus Symbiopectobacterium"	Solanum tuberosum
GCA_025962655.1	"Candidatus Symbiopectobacterium"	Solanum tuberosum
GCA_050472005.1	Symbiopectobacterium sp. RP genome assembly ASM5047200v1	Rhodnius prolixus
SAMN61032414	Symbiopectobacterium Rhodnius pictipes	Rhodnius pictipes
SAMN61032415	Symbiopectobacterium Rhodnius colombiensis	Rhodnius colombiensis
GCA_020054415.1	Candidatus Symbiopectobacterium sp. genome assembly ASM2005441v1	Rhodnius prolixus
JBPESO000000000	Symbiopectobacterium sp. isolate C19	Cacodmus villosus
JBPESR000000000	Symbiopectobacterium sp. isolate C28	Cacodmus vicinus
JBPESS000000000	Symbiopectobacterium sp. isolate C41	Leptocimex duplicatus
JBPETA000000000	Symbiopectobacterium sp. isolate C57	Cimex lectularius
JBPETC000000000	Symbiopectobacterium sp. isolate C61	Cimex hemipterus

### Sheet: Arsenophonus_matrix_genomes
Assembly accession number (NCBI)	Taxon (in phylogeny)	Host
GCA_000191405.1	Haemophilus parainfluenzae	-
GCA_000069965.1	Proteus mirabilis	-
GCA_023547145.1	Providencia stuarti	-
GCA_004768525.1	Arsenophonus nasoniae F	Nasonia vitripennis
GCA_000429565.1	Arsenophonus nasoniae D	Nasonia vitripennis
GCA_020268605.1	Arsenophonus apicola U	Apis mellifera
GCA_903968575.1	Arsenophonus apicola C	Apis mellifera
GCA_032378655.1	Arsenophonus melophagi	Melophagus ovinus
GCA_001534665.1	Arsenophonus lipoptenae	Lipoptena cervi
GCA_024349725.1	Arsenophonus sp. Ceratovacuna japonica	Ceratovacuna japonica
GCA_900343015.1	Arsenophonus sp. Aleurodicus dispersus	Aleurodicus dispersus
GCA_001640365.1	Arsenophonus triatominarum	Triatoma infestans
GCA_900343025.1	Arsenophonus sp. Aleurodicus floccissimus	Aleurodicus floccissimus
GCA_002287155.1	Arsenophonus sp. Entylia carinata	Entylia carinata
GCA_000757905.1	Arsenophonus sp. Nilaparvata lugens	Nilaparvata lugens
GCA_013460135.1	Arsenophonus sp. Aphis craccivora	Aphis craccivora
GCA_902713415.1	Arsenophonus sp. Bemisia tabaci	Bemisia tabaci
SAMN61032416	Arsenophonus sp. Rhodnius domesticus	Rhodnius domesticus
SAMN61032417	Arsenophonus sp. Rhodnius colombiensis	Rhodnius colombiensis
SAMN61032418	Arsenophonus sp. Rhodnius neivai	Rhodnius neivai
X	Arsenophonus sp. Triatoma rubida	Triatoma rubida

### Sheet: Rhodococcus_matrix_genomes
Assembly accession number (NCBI)	Taxon (in phylogeny)	Host
GCA_001620305.1	Rhodococcus fascians	Chrysanthemum x morifolium
GCA_000696675.1	Rhodococcus erythropolis	Hydroponic pots with potatoes
GCA_029457455.1	Rhodococcus rhodochrous
GCA_020542785.1	Rhodococcus opacus	environmental
GCA_014217765.1	Rhodococcus triatomae	triatoma sp.
GCA_008011915.1	Rhodococcus rhodnii
GCA_017068375.1	Rhodococcus koreensis	rhizosphere of apple plantlets grown in replant diseased soil
GCA_001894765.1	Rhodococcus corynebacterioides
GCA_016804345.1	rhodococcus ruber
GCA_000511305.1	Rhodococcus pyridinivorans
SAMN61032419	Rhodococcus Rhodnius robustus	Rhodnius robustus
GCA_001618425.1	Nocardia fusca	soil
GCA_002209125.1	Nocardia brasiliensis
GCA_021560115.1	Corynebacterium diphtheriae
GCA_000404185.1	Corynebacterium glutamicum

### Sheet: Wolbachia_matrix_genomes
Assembly accession number (NCBI)	Organism	Wolbachia Host	Taxon abbreviation(in phylogeny)
GCA_000024505.1	Anaplasma centrale str. Israel		Ace
GCA_000020305.1	Anaplasma marginale str. Florida		Ama
GCA_000013145.1	Ehrlichia chaffeensis str. Arkansas		Ech
GCA_000050405.1	Ehrlichia ruminantium str. Gardel		Eru
GCA_016584425.1	Wolbachia symbiont	Drosophila melanogaster	wMel
GCA_000008385.1	Wolbachia symbiont	Brugia malayi	wBm
GCA_000306885.1	Wolbachia symbiont	Onchocerca ochengi	wOo
GCA_000829315.1	Wolbachia symbiont	Cimex lectularius	wCle
NZ_CP031221.1	Wolbachia symbiont	Aedes albopictus	wAlbB
GCA_000204545.1	Wolbachia symbiont	Nasonia vitripennis	wVitB
GCA_000073005.1	Wolbachia symbiont	Culex quinquefasciatus	wPip
GCA_000022285.1	Wolbachia symbiont	Drosophila simulans Riverside	wRi
GCA_001983635.1	Wolbachia symbiont	Muscidifurax uniraptor	wUni
SAMN61032420	Wolbachia symbiont	Rhodnius picitpes	w74
SAMN61032421	Wolbachia symbiont	Rhodnius picitpes	w76
CP046579	Wolbachia symbiont	Cruorifilaria tuberocauda	wCtub
CP046580	Wolbachia symbiont	Dipetalonema caudispina	wDcau
NZ_HG810405	Wolbachia symbiont	Onchocerca volvulus	wOv
NZ_NJBR00000000	Wolbachia symbiont	Wuchereria bancrofti	wWb
NZ_CP050521.1	Wolbachia symbiont	Brugia pahangi	wBpah
JAAXCS000000000	Wolbachia symbiont	Atemnus politus	wApolK3
WQMQ00000000	Wolbachia symbiont	Atemnus politus	wApolK5
NZ_CP061738	Wolbachia symbiont	Cimex hemipterus	wChem
NZ_CP015510	Wolbachia symbiont	Folsomia candida	wFol
MJMG01000000	Wolbachia symbiont	Pratylenchus penetrans l	wPpe
AY157512.1	Wolbachia symbiont	Ctenocephalides felis	wCfe
NZ_LYUW00000000	Wolbachia symbiont	Nomada flava	wNfla
MUIY01000000	Wolbachia symbiont	Nilaparvata lugens	wLug
MUIX00000000	Wolbachia symbiont	Laodelphax striatellus	wStri
NZ_CM003641	Wolbachia symbiont	Trichogramma pretiosum	wTpre
NC_021084	Wolbachia symbiont	Drosophila simulans	wNo
JAJETZ000000000	Wolbachia symbiont	Meromenopon meropis	wMmer
JAJEUA000000000	Wolbachia symbiont	Alcedoecus sp.	wAlce
JAJDJY000000000	Wolbachia symbiont	Menacanthus eurysternus	wMeur2
JAJEUB000000000	Wolbachia symbiont	Penenirmus auritu	wPaur
CACREU02	Wolbachia symbiont	Melophagus ovinus	wMelo
NZ_WQMP00000000	Wolbachia symbiont	Madathamugadia hiepei	wMhi
https://figshare.com/articles/dataset/Sup_DataSet_Wolbachia_Rhodnius/20716081	Wolbachia symbiont	Rhodnius robustus	ROBB
https://figshare.com/articles/dataset/Sup_DataSet_Wolbachia_Rhodnius/20716082	Wolbachia symbiont	Rhodnius sp.	INCP
https://figshare.com/articles/dataset/Sup_DataSet_Wolbachia_Rhodnius/20716084	Wolbachia symbiont	Rhodnius nasutus	R7WU
https://figshare.com/articles/dataset/Sup_DataSet_Wolbachia_Rhodnius/20716085	Wolbachia symbiont	Rhodnius neglectus	R3WT
https://figshare.com/articles/dataset/Sup_DataSet_Wolbachia_Rhodnius/20716086	Wolbachia symbiont	Rhodnius neglectus	R5WU
https://figshare.com/articles/dataset/Sup_DataSet_Wolbachia_Rhodnius/20716087	Wolbachia symbiont	Rhodnius brethesi	R9WX
https://figshare.com/articles/dataset/Sup_DataSet_Wolbachia_Rhodnius/20716088	Wolbachia symbiont	Rhodnius brethesi	BRE25WB
https://figshare.com/articles/dataset/Sup_DataSet_Wolbachia_Rhodnius/20716089	Wolbachia symbiont	Rhodnius picitpes	Pic3L
https://figshare.com/articles/dataset/Sup_DataSet_Wolbachia_Rhodnius/20716090	Wolbachia symbiont	Rhodnius picitpes	R6WV
