## Supplementary Table 1 for "Caught in transition: facultative intracellularity and genome evolution of *Symbiopectobacterium* in *Rhodnius* species"

### Sheet: backblast_per_sra_summary
Supplementary Table 1. Distribution of bacterial contigs in SRA data
SRA	Species	Code	Arsenophonus_contigs	Arsenophonus_bp	Arsenophonus_GC_percent	Rhodococcus_contigs	Rhodococcus_bp	Rhodococcus_GC_percent	Symbiopectobacterium_contigs	Symbiopectobacterium_bp	Symbiopectobacterium_GC_percent
SRR6749999	Rhodnius colombiensis	R10B	330	1808457	37.7683	0	0	NA	377	1421222	52.2947
SRR6749974	Rhodnius pictipes	PIC34WC	0	0	NA	3	11088	68.1298	360	1714485	52.3477
SRR6749990	Rhodnius nasutus	R7WU	0	0	NA	0	0	NA	8	24097	51.671
SRR6749979	Rhodnius neglectus	R5WU	0	0	NA	0	0	NA	7	29720	51.0122
SRR6749994	Rhodnius neglectus	R3WT	0	0	NA	0	0	NA	6	25666	50.4847
SRR6749980	Rhodnius pallescens	R1J	0	0	NA	0	0	NA	3	9879	53.1344
SRR6750003	Rhodnius neivai	NEII	319	1775475	37.6581	0	0	NA	2	13294	41.1869
SRR6749972	Rhodnius prolixus	ProN	0	0	NA	4	11976	67.1677	1	1920	37.34
SRR6749969	Rhodnius prolix	ProM	0	0	NA	1	2188	68.69	1	1961	50.38
SRR6749970	Rhodnius pictipes	R63K	0	0	NA	0	0	NA	1	1850	51.51
SRR6749976	Rhodnius pictipes	PIC2WA	0	0	NA	0	0	NA	1	3733	49.42
SRR6750000	Rhodnius domesticus	DomC	288	1158251	38.1291	0	0	NA	0	0	NA
SRR6749997	Rhodnius brethesi	BRE25WB	3	629825	52.6748	0	0	NA	0	0	NA
SRR6750004	Rhodnius amazonicus	Ama1A	1	33887	51.5655	0	0	NA	0	0	NA
SRR6749988	Rhodnius robustus	MILEP	0	0	NA	450	4006918	69.595	0	0	NA
SRR6749983	Rhodnius robustus	RobQ	0	0	NA	63	178388	68.6613	0	0	NA
SRR6749992	Rhodnius sp.	NasG	0	0	NA	1	4931	66.34	0	0	NA
SRR6749971	Rhodnius prolixus	Pro10O	0	0	NA	0	0	NA	0	0	NA
SRR6749973	Rhodnius pictipes	PIC3L	0	0	NA	0	0	NA	0	0	NA
SRR6749975	Rhodnius pictipes	R6WV	0	0	NA	0	0	NA	0	0	NA
SRR6749977	Rhodnius robustus	R4H	0	0	NA	0	0	NA	0	0	NA
SRR6749978	Rhodnius prolixus	ProYRP	0	0	NA	0	0	NA	0	0	NA
SRR6749981	Rhodnius stali	StaWZ	0	0	NA	0	0	NA	0	0	NA
SRR6749982	Rhodnius stali	StaWY	0	0	NA	0	0	NA	0	0	NA
SRR6749984	Rhodnius robustus	ROBB	0	0	NA	0	0	NA	0	0	NA
SRR6749985	Rhodnius robustus	RobR	0	0	NA	0	0	NA	0	0	NA
SRR6749986	Rhodnius robustus	Rob5s	0	0	NA	0	0	NA	0	0	NA
SRR6749987	Rhodnius milesi	MILE	0	0	NA	0	0	NA	0	0	NA
SRR6749989	Rhodnius montenegris	R8F	0	0	NA	0	0	NA	0	0	NA
SRR6749991	Rhodnius nasutus	NASP	0	0	NA	0	0	NA	0	0	NA
SRR6749993	Rhodnius robustus	NEGP	0	0	NA	0	0	NA	0	0	NA
SRR6749995	Rhodnius ecuadoriensis	EcuD	0	0	NA	0	0	NA	0	0	NA
SRR6749996	Rhodnius ecuadoriensis	ECUE	0	0	NA	0	0	NA	0	0	NA
SRR6749998	Rhodnius brethesi	R9WX	0	0	NA	0	0	NA	0	0	NA
SRR6750001	Rhodnius sp.	INCP	0	0	NA	0	0	NA	0	0	NA
SRR6750002	Rhodnius tertius	PSAM	0	0	NA	0	0	NA	0	0	NA
